# Genome-Wide Identification and Characterization of *MLO* Gene Family in Octoploid Strawberry (*Fragaria ×ananassa*)

**DOI:** 10.1101/2020.02.03.932764

**Authors:** Ronald R. Tapia, Christopher R. Barbey, Saket Chandra, Kevin M. Folta, Vance M. Whitaker, Seonghee Lee

## Abstract

Powdery mildew (PM) caused by *Podosphaera aphanis* is a major fungal disease in cultivated strawberry. *Mildew Resistance Locus O* (*MLO*) is a gene family described for having conserved seven-transmembrane domains. Induced loss-of-function in specific *MLO* genes can confer durable and broad resistance against PM pathogens. However, the underlying biological role of *MLO* genes in strawberry is still unknown. In the present study, the genomic structure of *MLO* genes were characterized in both diploid (*Fragaria vesca*) and octoploid strawberry (*Fragaria ×ananassa)*, and the potential sources of *MLO*-mediated susceptibility were identified. Twenty *MLO*-like sequences were identified in *F. vesca*, with sixty-eight in *F. ×ananassa*. Phylogenetic analysis divides strawberry *MLO* genes into eight different clades, in which three *FveMLO* and ten *FaMLO* genes were grouped together with the functionally known *MLO* susceptibility. Out of ten *FaMLO* genes, *FaMLO17-2* and *FaMLO17-3* showed the highest similarity to the known susceptibility MLO proteins. Gene expression analysis of *FaMLO* genes was conducted using a multi-parental segregating population. Three expression quantitative trait loci (eQTL) were substantially associated with *MLO* transcript levels in mature fruits, suggesting discrete genetic control of susceptibility. These results are a critical first step in understanding allele function of *MLO* genes, and are necessary for further genetic studies of PM resistance in cultivated strawberry.
