## Supplemental Table1 for "Genome-Wide Identification and Characterization of *MLO* Gene Family in Octoploid Strawberry (*Fragaria ×ananassa*)"

### Sheet: Table S1
Table S1. Characteristics of strawberry MLO genes. (A) FveMLO genes predicted using F. vesca (v4.0.a1) reference genome sequence and (B) FaMLO genes predicted using F. ×ananassa (v1.0.a1) reference genome sequence (https://www.rosaceae.org/)
(A)
No.	Name	Locus ID	Genomic DNA size (bp)	CDS size (bp)	Chromosome	Physical location (bp)
1	FveMLO1	FvH4_1g00060	6015	1287	Fvb1	40138-46152
2	FveMLO2	FvH4_1g10150	6210	1605	Fvb1	5513097-5519306
3	FveMLO3	FvH4_1g11630	3637	1647	Fvb1	6354374-6358010
4	FveMLO4	FvH4_2g25260	1545	1545	Fvb2	20557225-20558769
5	FveMLO5	FvH4_3g08460	3517	1608	Fvb3	4939708-4943224
6	FveMLO6	FvH4_3g16430	15010	1575	Fvb3	10338565-10353574
7	FveMLO7	FvH4_3g16450	2097	603	Fvb3	10374012-10376108
8	FveMLO8	FvH4_3g16460	3511	798	Fvb3	10390438-10393948
9	FveMLO9	FvH4_3g20480	8671	1659	Fvb3	13509312-13517982
10	FveMLO10	FvH4_3g32790	5239	1545	Fvb3	28084986-28090224
11	FveMLO11	FvH4_3g32830	8150	1658	Fvb3	28194925-28203074
12	FveMLO12	FvH4_5g25790	3734	1704	Fvb5	17262897-17266630
13	FveMLO13	FvH4_5g25860	4416	921	Fvb5	17346115-17350530
14	FveMLO14	FvH4_5g27130	11458	2712	Fvb5	18398938-18410395
15	FveMLO15	FvH4_5g28810	6674	1686	Fvb5	19940093-19946766
16	FveMLO16	FvH4_6g15590	6582	2373	Fvb6	9688216-9694797
17	FveMLO17	FvH4_6g15610	4165	1719	Fvb6	9711866-9716030
18	FveMLO18	FvH4_6g23220	4306	1782	Fvb6	17116512-17120817
19	FveMLO19	FvH4_7g08130	5403	1392	Fvb7	8086217-8091619
20	FveMLO20	FvH4_7g19790	3912	1689	Fvb7	16255327-16259238
(B)
No.	Name	Locus ID	Genomic DNA size (bp)	CDS size (bp)	Chromosome	Physical location (bp)
1	FaMLO1-1	maker-Fvb1-1-augustus-gene-274.123	5987	1563	Fvb1-1	27553657-27547671
2	FaMLO1-2	snap_masked-Fvb1-2-processed-gene-52.36	4840	1545	Fvb1-2	5273976-5278815
3	FaMLO1-3	snap_masked-Fvb1-3-processed-gene-2.26	5859	1395	Fvb1-3	262347-268205
4	FaMLO2-1	maker-Fvb1-1-augustus-gene-227.47	6923	1731	Fvb1-1	22737965-22744887
5	FaMLO2-2	maker-Fvb1-2-augustus-gene-69.58	6397	1761	Fvb1-2	6953704-6947308
6	FaMLO2-3	maker-Fvb1-3-augustus-gene-54.55	6429	1761	Fvb1-3	5438252-5431824
7	FaMLO2-4	maker-Fvb1-4-augustus-gene-46.58	7493	1641	Fvb1-4	4677212-4669720
8	FaMLO3-1	maker-Fvb1-1-snap-gene-219.51	3551	1725	Fvb1-1	21907897-21911447
9	FaMLO3-2	snap_masked-Fvb1-2-processed-gene-76.30	3856	1722	Fvb1-2	7660433-7656578
10	FaMLO3-3	maker-Fvb1-3-snap-gene-62.65	3485	888	Fvb1-3	6255640-6252156
11	FaMLO3-4	maker-Fvb1-4-snap-gene-55.73	3609	1644	Fvb1-4	5509011-5505403
12	FaMLO4-1	maker-Fvb2-1-snap-gene-183.51	2448	1389	Fvb2-1	18293521-18295968
13	FaMLO4-2	augustus_masked-Fvb2-2-processed-gene-48.0	1545	1545	Fvb2-2	4798994-4800538
14	FaMLO4-3	augustus_masked-Fvb2-3-processed-gene-83.7	3006	1530	Fvb2-3	8349113-8352118
15	FaMLO4-4	augustus_masked-Fvb2-4-processed-gene-186.8	3522	2232	Fvb2-4	18685283-18681762
16	FaMLO4-5	augustus_masked-Fvb2-1-processed-gene-164.14	729	729	Fvb2-1	16440969-16440241
17	FaMLO5-1	maker-Fvb3-1-snap-gene-274.60	3429	465	Fvb3-1	27390033-27386605
18	FaMLO5-2	snap_masked-Fvb3-2-processed-gene-33.29	3264	1599	Fvb3-2	3360461-3363724
19	FaMLO5-3	snap_masked-Fvb3-3-processed-gene-28.38	4653	1617	Fvb3-3	2855432-2860084
20	FaMLO5-4	maker-Fvb3-4-augustus-gene-249.52	5872	1641	Fvb3-4	24925330-24919459
21	FaMLO9-1	maker-Fvb3-1-augustus-gene-200.36	9142	1779	Fvb3-1	20018306-20027447
22	FaMLO9-2	maker-Fvb3-3-augustus-gene-104.19	8872	1821	Fvb3-3	10381810-10390681
23	FaMLO9-3	maker-Fvb3-4-augustus-gene-185.30	9045	1797	Fvb3-4	18511916-18520960
24	FaMLO10-1	maker-Fvb3-1-augustus-gene-81.22	6607	1581	Fvb3-1	8097031-8103637
25	FaMLO10-2	snap_masked-Fvb3-2-processed-gene-230.17	7230	504	Fvb3-2	23066529-23059300
26	FaMLO10-3	snap_masked-Fvb3-3-processed-gene-211.24	6978	504	Fvb3-3	21188681-21181704
27	FaMLO10-4	snap_masked-Fvb3-4-processed-gene-86.15	7070	603	Fvb3-4	8632962-8640031
28	FaMLO11-1	maker-Fvb3-1-augustus-gene-80.27	5475	1683	Fvb3-1	8073011-8067537
29	FaMLO11-2	maker-Fvb3-2-augustus-gene-231.15	7043	1665	Fvb3-2	23109497-23116539
30	FaMLO11-3	augustus_masked-Fvb3-3-processed-gene-212.4	5779	1767	Fvb3-3	21248333-21254111
31	FaMLO11-4	snap_masked-Fvb3-4-processed-gene-85.13	8252	1884	Fvb3-4	8555591-8547340
32	FaMLO12-1	maker-Fvb5-1-snap-gene-175.59	3795	1683	Fvb5-1	17574087-17577881
33	FaMLO12-2	maker-Fvb5-3-snap-gene-117.38	4038	1656	Fvb5-3	11726540-11722503
34	FaMLO12-3	augustus_masked-Fvb5-3-processed-gene-97.4	3693	498	Fvb5-3	9740281-9743973
35	FaMLO12-4	maker-Fvb5-4-augustus-gene-145.18	3743	1524	Fvb5-4	14528910-14532652
36	FaMLO12-5	augustus_masked-Fvb2-4-processed-gene-119.8	11795	3186	Fvb2-4	11914634-11902840
37	FaMLO12-6	maker-Fvb3-2-snap-gene-55.57	21554	7095	Fvb3-2	5472456-5450903
38	FaMLO12-7	maker-Fvb4-4-augustus-gene-48.50	3095	531	Fvb4-4	4819499-4816405
39	FaMLO13-1	maker-Fvb5-1-augustus-gene-176.34	4394	843	Fvb5-1	17650893-17655286
40	FaMLO13-2	maker-Fvb5-2-augustus-gene-166.35	4372	1518	Fvb5-2	16614179-16618550
41	FaMLO13-3	maker-Fvb5-3-augustus-gene-116.37	9131	1554	Fvb5-3	11679546-11670416
42	FaMLO13-4	maker-Fvb5-4-augustus-gene-146.28	3953	1542	Fvb5-4	14589439-14593391
43	FaMLO14-1	maker-Fvb5-1-augustus-gene-187.49	7732	2841	Fvb5-1	18738184-18730453
44	FaMLO14-2	snap_masked-Fvb5-2-processed-gene-175.26	7593	432	Fvb5-2	17521925-17514333
45	FaMLO14-3	maker-Fvb5-3-snap-gene-106.37	7300	2748	Fvb5-3	10588453-10595752
46	FaMLO14-4	maker-Fvb5-4-augustus-gene-156.31	3145	1857	Fvb5-4	15621015-15617871
47	FaMLO15-1	maker-Fvb5-1-snap-gene-214.63	6684	1647	Fvb5-1	21452782-21459465
48	FaMLO15-2	maker-Fvb5-2-augustus-gene-183.28	7153	1686	Fvb5-2	18303662-18310814
49	FaMLO15-3	maker-Fvb5-3-augustus-gene-91.49	8071	1686	Fvb5-3	9120867-9112797
50	FaMLO15-4	maker-Fvb5-4-snap-gene-172.52	7494	1686	Fvb5-4	17225036-17232529
51	FaMLO16-1	augustus_masked-Fvb6-1-processed-gene-258.4	6783	2295	Fvb6-1	25872360-25879142
52	FaMLO16-2	maker-Fvb6-2-augustus-gene-180.42	6392	1650	Fvb6-2	17981722-17988113
53	FaMLO16-3	augustus_masked-Fvb6-3-processed-gene-321.6	6760	1806	Fvb6-3	32173001-32179760
54	FaMLO16-4	maker-Fvb6-4-augustus-gene-108.54	4657	1650	Fvb6-4	10878333-10873677
55	FaMLO17-1	maker-Fvb6-1-augustus-gene-258.38	4233	1686	Fvb6-1	25846675-25842443
56	FaMLO17-2	maker-Fvb6-2-augustus-gene-179.25	4153	1812	Fvb6-2	17929130-17924978
57	FaMLO17-3	maker-Fvb6-4-augustus-gene-109.24	4575	1695	Fvb6-4	10909122-10904548
58	FaMLO17-4	maker-Fvb6-4-snap-gene-194.23	2116	1143	Fvb6-4	19481663-19483778
59	FaMLO18-1	maker-Fvb6-3-snap-gene-225.36	8561	2025	Fvb6-3	22512119-22503559
60	FaMLO18-2	maker-Fvb6-4-snap-gene-171.17	12972	2886	Fvb6-4	17170670-17183641
61	FaMLO19-1	maker-Fvb7-1-augustus-gene-116.29	3254	822	Fvb7-1	11644369-11641116
62	FaMLO19-2	maker-Fvb7-2-snap-gene-64.57	5525	1518	Fvb7-2	6479198-6473674
63	FaMLO19-3	maker-Fvb7-4-augustus-gene-160.31	5419	1212	Fvb7-4	16022550-16017132
64	FaMLO19-4	maker-Fvb4-2-augustus-gene-115.34	2874	849	Fvb4-2	11489583-11492456
65	FaMLO20-1	maker-Fvb7-1-snap-gene-240.59	8999	2526	Fvb7-1	24034187-24025189
66	FaMLO20-2	maker-Fvb7-2-snap-gene-214.55	9727	2661	Fvb7-2	21444029-21434303
67	FaMLO20-3	maker-Fvb7-3-snap-gene-83.54	9994	2388	Fvb7-3	8361521-8371514
68	FaMLO20-4	maker-Fvb7-4-augustus-gene-79.32	3323	1695	Fvb7-4	7936876-7940198
