## Supplemental Table2 for "Genome-Wide Identification and Characterization of *MLO* Gene Family in Octoploid Strawberry (*Fragaria ×ananassa*)"

### Sheet: Table S3
Table S2. Topology and Subcellular localization of putative FveMLO (A) and FaMLO (B) proteins. Transmembrane (TM) and MLO domains were predicted using online software CCTOP and CDD:NCBI’s conserved domain database, respectively. Subcellular localization of MLO genes was predicted using WoLF PSORT software.
(A)
Name	AA length	Predicted MW (kDa)	pI	Ai	GRAVY	MLO domain interval	MLO domain length	TM	Subcellular location
FveMLO1	428	48.7	9.65	100.44	0.21	42-369	327	6	plasma membrane
FveMLO2	534	59.24	8.7	91.27	0.06	38-436	398	6	plasma membrane
FveMLO3	548	63.5	7.29	87.68	-0.06	12-503	491	7	plasma membrane
FveMLO4	514	58.1	9.02	98.19	0.16	12-450	438	7	plasma membrane
FveMLO5	535	61.33	9.1	91.87	0.09	31-476	445	7	plasma membrane
FveMLO6	524	59.93	9.13	93.76	0.07	9-461	452	7	plasma membrane
FveMLO7	200	23.06	7.84	103.8	0.34	18-184	166	3	extracellualr matrix
FveMLO8	265	30.01	8.9	89.77	0.08	9-255	246	3	plasma membrane
FveMLO9	552	63.25	9.01	93.08	0.03	14-464	450	7	plasma membrane
FveMLO10	514	58.87	8.33	85.91	-0.31	11-394	383	5	plasma membrane
FveMLO11	552	63.41	8.98	90.54	-0.04	11-500	489	7	plasma membrane
FveMLO12	567	64.52	9.25	87.57	-0.11	13-497	484	7	plasma membrane
FveMLO13	306	34.55	9.72	92.06	0.06	13-302	289	4	plasma membrane
FveMLO14	903	100.67	8.91	80.93	-0.22	113-849	735	3	plasma membrane
FveMLO15	561	64.06	8.6	98.61	0.03	12-461	449	7	plasma membrane
FveMLO16	790	90.24	8.52	87.85	-0.23	11-458	447	7	plasma membrane
FveMLO17	573	65.42	9.14	95.74	-0.05	11-496	485	7	plasma membrane
FveMLO18	593	67.66	9.38	93.66	-0.06	9-458	449	7	plasma membrane
FveMLO19	463	53.28	6.79	100.39	0.11	11-450	439	7	plasma membrane
FveMLO20	562	64.21	9.01	91.07	0	11-477	466	7	plasma membrane
(B)
Name	AA length	Predicted MW (kDa)	pI	Ai	GRAVY	MLO domain interval	MLO domain length	TM	Subcellular location
FaMLO1-1	521	58.58	9.35	92.05	-0.12	71-461	390	4	plasma membrane
FaMLO1-2	515	57.54	9.13	96.92	0.08	8-455	447	5	plasma membrane
FaMLO1-3	465	51.68	9.13	91.58	-0.05	8-405	397	5	plasma membrane
FaMLO2-1	577	63.74	9.32	93.22	0.12	38-478	440	7	plasma membrane
FaMLO2-2	587	64.51	9.43	93.46	0.14	38-484	446	7	plasma membrane
FaMLO2-3	587	64.9	9.23	91.79	0.11	38-488	450	7	plasma membrane
FaMLO2-4	547	60.28	8.81	94.44	0.12	38-447	409	7	plasma membrane
FaMLO3-1	575	65.75	8.61	88.4	-0.04	12-529	517	7	plasma membrane
FaMLO3-2	574	65.32	8.86	89.6	-0.02	12-528	516	6	plasma membrane
FaMLO3-3	296	33.89	6.4	87.12	-0.12	1-250	249	4	nucleus
FaMLO3-4	548	63.07	7.01	89.72	-0.04	12-502	490	7	plasma membrane
FaMLO4-1	463	52.98	8.48	106.69	0.33	12-448	436	7	plasma membrane
FaMLO4-2	515	58.14	9.02	98.56	0.17	12-450	438	7	plasma membrane
FaMLO4-3	510	57.58	8.94	99.17	0.17	12-448	436	7	plasma membrane
FaMLO4-4	744	83.3	7.37	93.36	-0.02	246-680	434	8	plasma membrane
FaMLO4-5	243	24.08	8.72	84.17	0.2	28-177	149	3	plasma membrane
FaMLO5-1	155	17.58	9.33	89.67	0.21	5-131	126	2	chloroplast
FaMLO5-2	533	60.68	9.15	94.72	0.09	14-473	459	7	plasma membrane
FaMLO5-3	539	61.24	9.01	97.32	0.17	14-479	465	7	plasma membrane
FaMLO5-4	547	62.08	9.15	93.73	0.12	31-487	456	7	plasma membrane
FaMLO9-1	593	67.62	8.91	93.49	0.07	14-504	490	7	plasma membrane
FaMLO9-2	607	69.28	8.86	97.15	0.09	14-518	504	7	plasma membrane
FaMLO9-3	599	68.41	8.99	94.03	0.06	14-510	496	7	plasma membrane
FaMLO10-1	527	59.98	9.71	98.02	0.05	11-491	480	7	plasma membrane
FaMLO10-2	168	17.89	9.21	104.61	0.06	11-153	142	2	chloroplast
FaMLO10-3	168	18.06	9.19	102.24	-0.05	11-153	142	2	chloroplast
FaMLO10-4	201	21.63	8.27	118.59	0.35	11-183	172	3	plasma membrane
FaMLO11-1	561	63.8	9.15	90.4	-0.02	11-495	484	7	plasma membrane
FaMLO11-2	555	63.32	8.66	90.86	-0.05	11-489	478	7	plasma membrane
FaMLO11-3	589	62.3	8.88	85.75	0	11-531	520	7	plasma membrane
FaMLO11-4	628	59.08	9.33	69.94	-0.16	11-575	564	5	plasma membrane
FaMLO12-1	561	63	9.35	88.6	-0.08	13-490	477	7	plasma membrane
FaMLO12-2	552	61.95	9.38	88.78	-0.06	13-481	468	7	plasma membrane
FaMLO12-3	166	18.22	6.94	76.85	-0.14	54-158	104	1	Golgi bodies
FaMLO12-4	508	56.87	9.17	84.79	-0.12	13-437	424	7	plasma membrane
FaMLO12-5	1062	118.37	6.9	66.69	-0.81	635-739	104	1	E.R.
FaMLO12-6	2365	259.24	5.42	88.17	-0.09	2158-2288	130	1	plasma membrane
FaMLO12-7	177	19.7	9.08	73.03	-0.33	54-169	115	1	nucleus
FaMLO13-1	281	31.62	9.88	91.87	0.04	13-279	266	3	plasma membrane
FaMLO13-2	506	56.39	9.38	93.36	0.02	13-470	457	7	plasma membrane
FaMLO13-3	518	57.5	9.26	93.11	0.03	13-472	459	7	plasma membrane
FaMLO13-4	514	57.62	9.32	94.41	0.07	13-468	455	7	plasma membrane
FaMLO14-1	947	104.86	8.84	81.08	-0.18	592-892	300	3	plasma membrane
FaMLO14-2	144	16.25	9.53	79.57	-0.28	61-135	74	0	chloroplast
FaMLO14-3	916	101.44	8.88	78.9	-0.24	592-861	269	2	plasma membrane
FaMLO14-4	619	68.22	8.84	74.03	-0.33	113-591	478	1	E.R.
FaMLO15-1	549	59.81	8.91	95.99	0.03	12-448	436	6	plasma membrane
FaMLO15-2	562	63.68	8.87	98.97	0.03	12-467	455	7	plasma membrane
FaMLO15-3	562	63.68	8.79	99.66	0.04	12-461	449	7	plasma membrane
FaMLO15-4	562	61.37	8.57	94.44	0.02	12-461	449	6	plasma membrane
FaMLO16-1	765	86.55	9.02	90.13	-0.18	11-458	447	7	plasma membrane
FaMLO16-2	550	63.18	9.12	94.59	-0.02	11-473	462	7	plasma membrane
FaMLO16-3	602	68.72	9.26	83.71	-0.37	1-265	264	4	plasma membrane
FaMLO16-4	550	63.12	9.05	94.59	-0.01	11-473	462	7	plasma membrane
FaMLO17-1	562	63.51	9.25	97.43	-0.05	11-484	473	7	plasma membrane
FaMLO17-2	604	68.42	9.17	98.43	0.01	11-522	511	7	plasma membrane
FaMLO17-3	565	63.82	9.16	97.44	-0.06	11-481	470	7	plasma membrane
FaMLO17-4	381	43.19	9.86	88.67	0	11-367	356	4	plasma membrane
FaMLO18-1	675	76.31	9.12	99.14	0.06	1-366	365	5	plasma membrane
FaMLO18-2	962	108.53	9.22	92.02	-0.11	9-468, 591-819	687	8	plasma membrane
FaMLO19-1	274	30.2	5.46	100	0.06	2-141	139	2	plasma membrane
FaMLO19-2	506	57.72	8.87	94.53	-0.07	67-492	425	6	plasma membrane
FaMLO19-3	404	45.77	6.71	99.65	0.03	11-390	379	6	plasma membrane
FaMLO19-4	283	17.53	6.09	59.89	0	1-142	141	2	plasma membrane
FaMLO20-1	842	83.54	8.79	81.76	-0.03	11-445	434	7	plasma membrane
FaMLO20-2	887	95.91	6.41	81.96	-0.12	11-438	427	4	plasma membrane
FaMLO20-3	796	89.92	9.01	83.97	-0.14	23-490	467	7	plasma membrane
FaMLO20-4	565	64.14	9.31	91.22	0.01	11-478	467	7	plasma membrane
