## Supplementary material for "Genome-Wide Identification and Characterization of *MLO* Gene Family in Octoploid Strawberry (*Fragaria ×ananassa*)": Main Table1

### Sheet: Sheet1
Table 1. GWAS summary of strawbery MLO eQTL sub-genome localization.
Name	Fragaria ×ananassa 'Camarosa' Gene Name	SNP	Minor Allele Frequency	p-value (FDR adjusted)	Estimated h2	Map	Linkage Group	LG Pos.	Camarosa chromosome (top BLAST hit)	Camarosa' Physical Position	SNP/Indel	eQTL phase determination
FaMLO5-2	snap_masked-Fvb3-2-processed-gene-33.29	AX-166513151	0.396	0.0359298	0.699	14.95	3D	85.378	3-1	26961594	G	trans
									3-2	4985709	G	cis
									3-3	3351594	G	trans
									3-4	24452635	G	trans
		AX-166517871						87.356	3-2	5448085	T	cis
									3-3	3925241	T	trans
									3-4	23793422	T	trans
FaMLO5-3	snap_masked-Fvb3-3-processed-gene-28.38	AX-123614601	0.0775862	0.00134319	0.579	Holiday × Korona	3B	17.832	3-3	2657071	ACGT	cis
		AX-166504963						18.528	3-3	2966630	A	cis
		AX-166504964						18.528	3-3	2965138	G	cis
		AX-166504965						18.528	3-3	2961604	C	cis
		AX-166504970						18.528	3-3	2907344	A	cis
		AX-166505015						18.528	3-3	3169429	A	cis
		AX-89884469						18.528	3-3	3084376	C	cis
FaMLO12-7	maker-Fvb4-4-augustus-gene-48.50	AX-123358208	0.37931	0.00688795	0.055	Holiday × Korona	4A	43.361	4-2	5820165	C	trans
									4-3	8755550	C	trans
									4-3	8962853	C	trans
Summary of phase assements using two octoploid genetic maps and the 'Camarosa' physical genome.
